# A Rapid, Cost-Effective Tailed Amplicon Method for Sequencing SARS-CoV-2

**DOI:** 10.1101/2020.05.11.088724

**Authors:** Daryl M. Gohl, John Garbe, Patrick Grady, Jerry Daniel, Ray H. B. Watson, Benjamin Auch, Andrew Nelson, Sophia Yohe, Kenneth B. Beckman

## Abstract

The global COVID-19 pandemic has led to an urgent need for scalable methods for clinical diagnostics and viral tracking. Next generation sequencing technologies have enabled large-scale genomic surveillance of SARS-CoV-2 as thousands of isolates are being sequenced around the world and deposited in public data repositories. A number of methods using both short- and long-read technologies are currently being applied for SARS-CoV-2 sequencing, including amplicon approaches, metagenomic methods, and sequence capture or enrichment methods. Given the small genome size, the ability to sequence SARS-CoV-2 at scale is limited by the cost and labor associated with making sequencing libraries. Here we describe a low-cost, streamlined, all amplicon-based method for sequencing SARS-CoV-2, which bypasses costly and time-consuming library preparation steps. We benchmark this tailed amplicon method against both the ARTIC amplicon protocol and sequence capture approaches and show that an optimized tailed amplicon approach achieves comparable amplicon balance, coverage metrics, and variant calls to the ARTIC v3 approach and represents a cost-effective and highly scalable method for SARS-CoV-2 sequencing.
