## Supplemental Data File 2 for "A Rapid, Cost-Effective Tailed Amplicon Method for Sequencing SARS-CoV-2"

### Sheet: Primer Table
ARTIC_v3_primer_name	ARTIC_v3_primer_sequence	Length	%GC	Tm	Tailed_primer_name	Tailed_primer_seq	Pool
nCoV-2019_3_LEFT	CGGTAATAAAGGAGCTGGTGGC	22	54.55	61.32	>nCoV-2019_3_LEFT_Nextera	TCGTCGGCAGCGTCAGATGTGTATAAGAGACAGCGGTAATAAAGGAGCTGGTGGC	1.1
nCoV-2019_3_RIGHT	AAGGTGTCTGCAATTCATAGCTCT	24	41.67	60.32	>nCoV-2019_3_RIGHT_Nextera	GTCTCGTGGGCTCGGAGATGTGTATAAGAGACAGAAGGTGTCTGCAATTCATAGCTCT	1.1
nCoV-2019_7_LEFT	ATCAGAGGCTGCTCGTGTTGTA	22	50	61.73	>nCoV-2019_7_LEFT_Nextera	TCGTCGGCAGCGTCAGATGTGTATAAGAGACAGATCAGAGGCTGCTCGTGTTGTA	1.1
nCoV-2019_7_LEFT_alt0	CATTTGCATCAGAGGCTGCTCG	22	54.55	62.44	>nCoV-2019_7_LEFT_alt0_Nextera	TCGTCGGCAGCGTCAGATGTGTATAAGAGACAGCATTTGCATCAGAGGCTGCTCG	1.1
nCoV-2019_7_RIGHT	TGCACAGGTGACAATTTGTCCA	22	45.45	60.95	>nCoV-2019_7_RIGHT_Nextera	GTCTCGTGGGCTCGGAGATGTGTATAAGAGACAGTGCACAGGTGACAATTTGTCCA	1.1
nCoV-2019_7_RIGHT_alt5	AGGTGACAATTTGTCCACCGAC	22	50	61.07	>nCoV-2019_7_RIGHT_alt5_Nextera	GTCTCGTGGGCTCGGAGATGTGTATAAGAGACAGAGGTGACAATTTGTCCACCGAC	1.1
nCoV-2019_9_LEFT	TCCCACAGAAGTGTTAACAGAGGA	24	45.83	61.18	>nCoV-2019_9_LEFT_Nextera	TCGTCGGCAGCGTCAGATGTGTATAAGAGACAGTCCCACAGAAGTGTTAACAGAGGA	1.1
nCoV-2019_9_LEFT_alt4	TTCCCACAGAAGTGTTAACAGAGG	24	45.83	60.44	>nCoV-2019_9_LEFT_alt4_Nextera	TCGTCGGCAGCGTCAGATGTGTATAAGAGACAGTTCCCACAGAAGTGTTAACAGAGG	1.1
nCoV-2019_9_RIGHT	ATGACAGCATCTGCCACAACAC	22	50	61.71	>nCoV-2019_9_RIGHT_Nextera	GTCTCGTGGGCTCGGAGATGTGTATAAGAGACAGATGACAGCATCTGCCACAACAC	1.1
nCoV-2019_9_RIGHT_alt2	GACAGCATCTGCCACAACACAG	22	54.55	62.26	>nCoV-2019_9_RIGHT_alt2_Nextera	GTCTCGTGGGCTCGGAGATGTGTATAAGAGACAGGACAGCATCTGCCACAACACAG	1.1
nCoV-2019_11_LEFT	GGAATTTGGTGCCACTTCTGCT	22	50	61.66	>nCoV-2019_11_LEFT_Nextera	TCGTCGGCAGCGTCAGATGTGTATAAGAGACAGGGAATTTGGTGCCACTTCTGCT	1.1
nCoV-2019_11_RIGHT	TCATCAGATTCAACTTGCATGGCA	24	41.67	61.35	>nCoV-2019_11_RIGHT_Nextera	GTCTCGTGGGCTCGGAGATGTGTATAAGAGACAGTCATCAGATTCAACTTGCATGGCA	1.1
nCoV-2019_13_LEFT	TCGCACAAATGTCTACTTAGCTGT	24	41.67	60.56	>nCoV-2019_13_LEFT_Nextera	TCGTCGGCAGCGTCAGATGTGTATAAGAGACAGTCGCACAAATGTCTACTTAGCTGT	1.1
nCoV-2019_13_RIGHT	ACCACAGCAGTTAAAACACCCT	22	45.45	60.36	>nCoV-2019_13_RIGHT_Nextera	GTCTCGTGGGCTCGGAGATGTGTATAAGAGACAGACCACAGCAGTTAAAACACCCT	1.1
nCoV-2019_15_LEFT	ACAGTGCTTAAAAAGTGTAAAAGTGCC	27	37.04	61.32	>nCoV-2019_15_LEFT_Nextera	TCGTCGGCAGCGTCAGATGTGTATAAGAGACAGACAGTGCTTAAAAAGTGTAAAAGTGCC	1.1
nCoV-2019_15_LEFT_alt1	AGTGCTTAAAAAGTGTAAAAGTGCCT	26	34.62	60.13	>nCoV-2019_15_LEFT_alt1_Nextera	TCGTCGGCAGCGTCAGATGTGTATAAGAGACAGAGTGCTTAAAAAGTGTAAAAGTGCCT	1.1
nCoV-2019_15_RIGHT	AACAGAAACTGTAGCTGGCACT	22	45.45	60.16	>nCoV-2019_15_RIGHT_Nextera	GTCTCGTGGGCTCGGAGATGTGTATAAGAGACAGAACAGAAACTGTAGCTGGCACT	1.1
nCoV-2019_15_RIGHT_alt3	ACTGTAGCTGGCACTTTGAGAGA	23	47.83	61.57	>nCoV-2019_15_RIGHT_alt3_Nextera	GTCTCGTGGGCTCGGAGATGTGTATAAGAGACAGACTGTAGCTGGCACTTTGAGAGA	1.1
nCoV-2019_19_LEFT	GCTGTTATGTACATGGGCACACT	23	47.83	61.18	>nCoV-2019_19_LEFT_Nextera	TCGTCGGCAGCGTCAGATGTGTATAAGAGACAGGCTGTTATGTACATGGGCACACT	1.1
nCoV-2019_19_RIGHT	TGTCCAACTTAGGGTCAATTTCTGT	25	40	60.4	>nCoV-2019_19_RIGHT_Nextera	GTCTCGTGGGCTCGGAGATGTGTATAAGAGACAGTGTCCAACTTAGGGTCAATTTCTGT	1.1
nCoV-2019_21_LEFT_alt2	GGCTATTGATTATAAACACTACACACCCT	29	37.93	61.29	>nCoV-2019_21_LEFT_alt2_Nextera	TCGTCGGCAGCGTCAGATGTGTATAAGAGACAGGGCTATTGATTATAAACACTACACACCCT	1.1
nCoV-2019_21_RIGHT_alt0	GATCTGTGTGGCCAACCTCTTC	22	54.55	61.2	>nCoV-2019_21_RIGHT_alt0_Nextera	GTCTCGTGGGCTCGGAGATGTGTATAAGAGACAGGATCTGTGTGGCCAACCTCTTC	1.1
nCoV-2019_27_LEFT	ACTACAGTCAGCTTATGTGTCAACC	25	44	60.8	>nCoV-2019_27_LEFT_Nextera	TCGTCGGCAGCGTCAGATGTGTATAAGAGACAGACTACAGTCAGCTTATGTGTCAACC	1.1
nCoV-2019_27_RIGHT	AATACAAGCACCAAGGTCACGG	22	50	61.13	>nCoV-2019_27_RIGHT_Nextera	GTCTCGTGGGCTCGGAGATGTGTATAAGAGACAGAATACAAGCACCAAGGTCACGG	1.1
nCoV-2019_29_LEFT	ACTTGTGTTCCTTTTTGTTGCTGC	24	41.67	61.39	>nCoV-2019_29_LEFT_Nextera	TCGTCGGCAGCGTCAGATGTGTATAAGAGACAGACTTGTGTTCCTTTTTGTTGCTGC	1.1
nCoV-2019_29_RIGHT	AGTGTACTCTATAAGTTTTGATGGTGTGT	29	34.48	60.69	>nCoV-2019_29_RIGHT_Nextera	GTCTCGTGGGCTCGGAGATGTGTATAAGAGACAGAGTGTACTCTATAAGTTTTGATGGTGTGT	1.1
nCoV-2019_37_LEFT	ACACACCACTGGTTGTTACTCAC	23	47.83	60.93	>nCoV-2019_37_LEFT_Nextera	TCGTCGGCAGCGTCAGATGTGTATAAGAGACAGACACACCACTGGTTGTTACTCAC	1.1
nCoV-2019_37_RIGHT	GTCCACACTCTCCTAGCACCAT	22	54.55	61.48	>nCoV-2019_37_RIGHT_Nextera	GTCTCGTGGGCTCGGAGATGTGTATAAGAGACAGGTCCACACTCTCCTAGCACCAT	1.1
nCoV-2019_39_LEFT	AGTATTGCCCTATTTTCTTCATAACTGGT	29	34.48	61	>nCoV-2019_39_LEFT_Nextera	TCGTCGGCAGCGTCAGATGTGTATAAGAGACAGAGTATTGCCCTATTTTCTTCATAACTGGT	1.1
nCoV-2019_39_RIGHT	TGTAACTGGACACATTGAGCCC	22	50	60.55	>nCoV-2019_39_RIGHT_Nextera	GTCTCGTGGGCTCGGAGATGTGTATAAGAGACAGTGTAACTGGACACATTGAGCCC	1.1
nCoV-2019_41_LEFT	GTTCCCTTCCATCATATGCAGCT	23	47.83	60.75	>nCoV-2019_41_LEFT_Nextera	TCGTCGGCAGCGTCAGATGTGTATAAGAGACAGGTTCCCTTCCATCATATGCAGCT	1.1
nCoV-2019_41_RIGHT	TGGTATGACAACCATTAGTTTGGCT	25	40	60.75	>nCoV-2019_41_RIGHT_Nextera	GTCTCGTGGGCTCGGAGATGTGTATAAGAGACAGTGGTATGACAACCATTAGTTTGGCT	1.1
nCoV-2019_43_LEFT	TACGACAGATGTCTTGTGCTGC	22	50	60.93	>nCoV-2019_43_LEFT_Nextera	TCGTCGGCAGCGTCAGATGTGTATAAGAGACAGTACGACAGATGTCTTGTGCTGC	1.1
nCoV-2019_43_RIGHT	AGCAGCATCTACAGCAAAAGCA	22	45.45	61.14	>nCoV-2019_43_RIGHT_Nextera	GTCTCGTGGGCTCGGAGATGTGTATAAGAGACAGAGCAGCATCTACAGCAAAAGCA	1.1
nCoV-2019_45_LEFT	TACCTACAACTTGTGCTAATGACCC	25	44	60.57	>nCoV-2019_45_LEFT_Nextera	TCGTCGGCAGCGTCAGATGTGTATAAGAGACAGTACCTACAACTTGTGCTAATGACCC	1.1
nCoV-2019_45_LEFT_alt2	AGTATGTACAAATACCTACAACTTGTGCT	29	34.48	60.94	>nCoV-2019_45_LEFT_alt2_Nextera	TCGTCGGCAGCGTCAGATGTGTATAAGAGACAGAGTATGTACAAATACCTACAACTTGTGCT	1.1
nCoV-2019_45_RIGHT	AAATTGTTTCTTCATGTTGGTAGTTAGAGA	30	30	60.01	>nCoV-2019_45_RIGHT_Nextera	GTCTCGTGGGCTCGGAGATGTGTATAAGAGACAGAAATTGTTTCTTCATGTTGGTAGTTAGAGA	1.1
nCoV-2019_45_RIGHT_alt7	TTCATGTTGGTAGTTAGAGAAAGTGTGTC	29	37.93	61.53	>nCoV-2019_45_RIGHT_alt7_Nextera	GTCTCGTGGGCTCGGAGATGTGTATAAGAGACAGTTCATGTTGGTAGTTAGAGAAAGTGTGTC	1.1
nCoV-2019_51_LEFT	TCAATAGCCGCCACTAGAGGAG	22	54.55	61.34	>nCoV-2019_51_LEFT_Nextera	TCGTCGGCAGCGTCAGATGTGTATAAGAGACAGTCAATAGCCGCCACTAGAGGAG	1.1
nCoV-2019_51_RIGHT	AGTGCATTAACATTGGCCGTGA	22	45.45	61.14	>nCoV-2019_51_RIGHT_Nextera	GTCTCGTGGGCTCGGAGATGTGTATAAGAGACAGAGTGCATTAACATTGGCCGTGA	1.1
nCoV-2019_57_LEFT	ATTCTACACTCCAGGGACCACC	22	54.55	61.16	>nCoV-2019_57_LEFT_Nextera	TCGTCGGCAGCGTCAGATGTGTATAAGAGACAGATTCTACACTCCAGGGACCACC	1.1
nCoV-2019_57_RIGHT	GTAATTGAGCAGGGTCGCCAAT	22	50	61.26	>nCoV-2019_57_RIGHT_Nextera	GTCTCGTGGGCTCGGAGATGTGTATAAGAGACAGGTAATTGAGCAGGGTCGCCAAT	1.1
nCoV-2019_61_LEFT	TGTTTATCACCCGCGAAGAAGC	22	50	61.5	>nCoV-2019_61_LEFT_Nextera	TCGTCGGCAGCGTCAGATGTGTATAAGAGACAGTGTTTATCACCCGCGAAGAAGC	1.1
nCoV-2019_61_RIGHT	ATCACATAGACAACAGGTGCGC	22	50	61.25	>nCoV-2019_61_RIGHT_Nextera	GTCTCGTGGGCTCGGAGATGTGTATAAGAGACAGATCACATAGACAACAGGTGCGC	1.1
nCoV-2019_63_LEFT	TGTTAAGCGTGTTGACTGGACT	22	45.45	60.16	>nCoV-2019_63_LEFT_Nextera	TCGTCGGCAGCGTCAGATGTGTATAAGAGACAGTGTTAAGCGTGTTGACTGGACT	1.1
nCoV-2019_63_RIGHT	ACAAACTGCCACCATCACAACC	22	50	61.85	>nCoV-2019_63_RIGHT_Nextera	GTCTCGTGGGCTCGGAGATGTGTATAAGAGACAGACAAACTGCCACCATCACAACC	1.1
nCoV-2019_77_LEFT	CCAGCAACTGTTTGTGGACCTA	22	50	60.75	>nCoV-2019_77_LEFT_Nextera	TCGTCGGCAGCGTCAGATGTGTATAAGAGACAGCCAGCAACTGTTTGTGGACCTA	1.1
nCoV-2019_77_RIGHT	CAGCCCCTATTAAACAGCCTGC	22	54.55	61.59	>nCoV-2019_77_RIGHT_Nextera	GTCTCGTGGGCTCGGAGATGTGTATAAGAGACAGCAGCCCCTATTAAACAGCCTGC	1.1
nCoV-2019_89_LEFT	GTACGCGTTCCATGTGGTCATT	22	50	61.5	>nCoV-2019_89_LEFT_Nextera	TCGTCGGCAGCGTCAGATGTGTATAAGAGACAGGTACGCGTTCCATGTGGTCATT	1.1
nCoV-2019_89_LEFT_alt2	CGCGTTCCATGTGGTCATTCAA	22	50	62.01	>nCoV-2019_89_LEFT_alt2_Nextera	TCGTCGGCAGCGTCAGATGTGTATAAGAGACAGCGCGTTCCATGTGGTCATTCAA	1.1
nCoV-2019_89_RIGHT	ACCTGAAAGTCAACGAGATGAAACA	25	40	60.91	>nCoV-2019_89_RIGHT_Nextera	GTCTCGTGGGCTCGGAGATGTGTATAAGAGACAGACCTGAAAGTCAACGAGATGAAACA	1.1
nCoV-2019_89_RIGHT_alt4	ACGAGATGAAACATCTGTTGTCACT	25	40	60.74	>nCoV-2019_89_RIGHT_alt4_Nextera	GTCTCGTGGGCTCGGAGATGTGTATAAGAGACAGACGAGATGAAACATCTGTTGTCACT	1.1
nCoV-2019_93_LEFT	TGAGGCTGGTTCTAAATCACCCA	23	47.83	61.59	>nCoV-2019_93_LEFT_Nextera	TCGTCGGCAGCGTCAGATGTGTATAAGAGACAGTGAGGCTGGTTCTAAATCACCCA	1.1
nCoV-2019_93_RIGHT	AGGTCTTCCTTGCCATGTTGAG	22	50	60.55	>nCoV-2019_93_RIGHT_Nextera	GTCTCGTGGGCTCGGAGATGTGTATAAGAGACAGAGGTCTTCCTTGCCATGTTGAG	1.1
nCoV-2019_97_LEFT	TGGATGACAAAGATCCAAATTTCAAAGA	28	32.14	60.22	>nCoV-2019_97_LEFT_Nextera	TCGTCGGCAGCGTCAGATGTGTATAAGAGACAGTGGATGACAAAGATCCAAATTTCAAAGA	1.1
nCoV-2019_97_RIGHT	ACACACTGATTAAAGATTGCTATGTGAG	28	35.71	60.17	>nCoV-2019_97_RIGHT_Nextera	GTCTCGTGGGCTCGGAGATGTGTATAAGAGACAGACACACTGATTAAAGATTGCTATGTGAG	1.1
nCoV-2019_1_LEFT	ACCAACCAACTTTCGATCTCTTGT	24	41.67	60.69	>nCoV-2019_1_LEFT_Nextera	TCGTCGGCAGCGTCAGATGTGTATAAGAGACAGACCAACCAACTTTCGATCTCTTGT	1.2
nCoV-2019_1_RIGHT	CATCTTTAAGATGTTGACGTGCCTC	25	44	60.45	>nCoV-2019_1_RIGHT_Nextera	GTCTCGTGGGCTCGGAGATGTGTATAAGAGACAGCATCTTTAAGATGTTGACGTGCCTC	1.2
nCoV-2019_5_LEFT	TGGTGAAACTTCATGGCAGACG	22	50	61.39	>nCoV-2019_5_LEFT_Nextera	TCGTCGGCAGCGTCAGATGTGTATAAGAGACAGTGGTGAAACTTCATGGCAGACG	1.2
nCoV-2019_5_RIGHT	ATTGATGTTGACTTTCTCTTTTTGGAGT	28	32.14	60.17	>nCoV-2019_5_RIGHT_Nextera	GTCTCGTGGGCTCGGAGATGTGTATAAGAGACAGATTGATGTTGACTTTCTCTTTTTGGAGT	1.2
nCoV-2019_17_LEFT	CTTCTTTCTTTGAGAGAAGTGAGGACT	27	40.74	60.69	>nCoV-2019_17_LEFT_Nextera	TCGTCGGCAGCGTCAGATGTGTATAAGAGACAGCTTCTTTCTTTGAGAGAAGTGAGGACT	1.2
nCoV-2019_17_RIGHT	TTTGTTGGAGTGTTAACAATGCAGT	25	36	60.11	>nCoV-2019_17_RIGHT_Nextera	GTCTCGTGGGCTCGGAGATGTGTATAAGAGACAGTTTGTTGGAGTGTTAACAATGCAGT	1.2
nCoV-2019_23_LEFT	ACAACTACTAACATAGTTACACGGTGT	27	37.04	60.26	>nCoV-2019_23_LEFT_Nextera	TCGTCGGCAGCGTCAGATGTGTATAAGAGACAGACAACTACTAACATAGTTACACGGTGT	1.2
nCoV-2019_23_RIGHT	ACCAGTACAGTAGGTTGCAATAGTG	25	44	60.57	>nCoV-2019_23_RIGHT_Nextera	GTCTCGTGGGCTCGGAGATGTGTATAAGAGACAGACCAGTACAGTAGGTTGCAATAGTG	1.2
nCoV-2019_25_LEFT	GCAATTGTTTTTCAGCTATTTTGCAGT	27	33.33	60.73	>nCoV-2019_25_LEFT_Nextera	TCGTCGGCAGCGTCAGATGTGTATAAGAGACAGGCAATTGTTTTTCAGCTATTTTGCAGT	1.2
nCoV-2019_25_RIGHT	ACTGTAGTGACAAGTCTCTCGCA	23	47.83	61.3	>nCoV-2019_25_RIGHT_Nextera	GTCTCGTGGGCTCGGAGATGTGTATAAGAGACAGACTGTAGTGACAAGTCTCTCGCA	1.2
nCoV-2019_31_LEFT	TTCTGAGTACTGTAGGCACGGC	22	54.55	62.03	>nCoV-2019_31_LEFT_Nextera	TCGTCGGCAGCGTCAGATGTGTATAAGAGACAGTTCTGAGTACTGTAGGCACGGC	1.2
nCoV-2019_31_RIGHT	ACAGAATAAACACCAGGTAAGAATGAGT	28	35.71	60.69	>nCoV-2019_31_RIGHT_Nextera	GTCTCGTGGGCTCGGAGATGTGTATAAGAGACAGACAGAATAAACACCAGGTAAGAATGAGT	1.2
nCoV-2019_33_LEFT	ACTTTTGAAGAAGCTGCGCTGT	22	45.45	61.58	>nCoV-2019_33_LEFT_Nextera	TCGTCGGCAGCGTCAGATGTGTATAAGAGACAGACTTTTGAAGAAGCTGCGCTGT	1.2
nCoV-2019_33_RIGHT	TGGACAGTAAACTACGTCATCAAGC	25	44	61.08	>nCoV-2019_33_RIGHT_Nextera	GTCTCGTGGGCTCGGAGATGTGTATAAGAGACAGTGGACAGTAAACTACGTCATCAAGC	1.2
nCoV-2019_35_LEFT	TGTTCGCATTCAACCAGGACAG	22	50	61.39	>nCoV-2019_35_LEFT_Nextera	TCGTCGGCAGCGTCAGATGTGTATAAGAGACAGTGTTCGCATTCAACCAGGACAG	1.2
nCoV-2019_35_RIGHT	ACTTCATAGCCACAAGGTTAAAGTCA	26	38.46	60.69	>nCoV-2019_35_RIGHT_Nextera	GTCTCGTGGGCTCGGAGATGTGTATAAGAGACAGACTTCATAGCCACAAGGTTAAAGTCA	1.2
nCoV-2019_47_LEFT	AGGACTGGTATGATTTTGTAGAAAACCC	28	39.29	61.42	>nCoV-2019_47_LEFT_Nextera	TCGTCGGCAGCGTCAGATGTGTATAAGAGACAGAGGACTGGTATGATTTTGTAGAAAACCC	1.2
nCoV-2019_47_RIGHT	AATAACGGTCAAAGAGTTTTAACCTCTC	28	35.71	60.06	>nCoV-2019_47_RIGHT_Nextera	GTCTCGTGGGCTCGGAGATGTGTATAAGAGACAGAATAACGGTCAAAGAGTTTTAACCTCTC	1.2
nCoV-2019_49_LEFT	AGGAATTACTTGTGTATGCTGCTGA	25	40	60.57	>nCoV-2019_49_LEFT_Nextera	TCGTCGGCAGCGTCAGATGTGTATAAGAGACAGAGGAATTACTTGTGTATGCTGCTGA	1.2
nCoV-2019_49_RIGHT	TGACGATGACTTGGTTAGCATTAATACA	28	35.71	61.05	>nCoV-2019_49_RIGHT_Nextera	GTCTCGTGGGCTCGGAGATGTGTATAAGAGACAGTGACGATGACTTGGTTAGCATTAATACA	1.2
nCoV-2019_53_LEFT	AGCAAAATGTTGGACTGAGACTGA	24	41.67	60.69	>nCoV-2019_53_LEFT_Nextera	TCGTCGGCAGCGTCAGATGTGTATAAGAGACAGAGCAAAATGTTGGACTGAGACTGA	1.2
nCoV-2019_53_RIGHT	AGCCTCATAAAACTCAGGTTCCC	23	47.83	60.31	>nCoV-2019_53_RIGHT_Nextera	GTCTCGTGGGCTCGGAGATGTGTATAAGAGACAGAGCCTCATAAAACTCAGGTTCCC	1.2
nCoV-2019_55_LEFT	ACTCAACTTTACTTAGGAGGTATGAGCT	28	39.29	61.43	>nCoV-2019_55_LEFT_Nextera	TCGTCGGCAGCGTCAGATGTGTATAAGAGACAGACTCAACTTTACTTAGGAGGTATGAGCT	1.2
nCoV-2019_55_RIGHT	GGTGTACTCTCCTATTTGTACTTTACTGT	29	37.93	60.54	>nCoV-2019_55_RIGHT_Nextera	GTCTCGTGGGCTCGGAGATGTGTATAAGAGACAGGGTGTACTCTCCTATTTGTACTTTACTGT	1.2
nCoV-2019_59_LEFT	TCACGCATGATGTTTCATCTGCA	23	43.48	61.42	>nCoV-2019_59_LEFT_Nextera	TCGTCGGCAGCGTCAGATGTGTATAAGAGACAGTCACGCATGATGTTTCATCTGCA	1.2
nCoV-2019_59_RIGHT	AAGAGTCCTGTTACATTTTCAGCTTG	26	38.46	60.02	>nCoV-2019_59_RIGHT_Nextera	GTCTCGTGGGCTCGGAGATGTGTATAAGAGACAGAAGAGTCCTGTTACATTTTCAGCTTG	1.2
nCoV-2019_65_LEFT	GCTGGCTTTAGCTTGTGGGTTT	22	50	61.92	>nCoV-2019_65_LEFT_Nextera	TCGTCGGCAGCGTCAGATGTGTATAAGAGACAGGCTGGCTTTAGCTTGTGGGTTT	1.2
nCoV-2019_65_RIGHT	TGTCAGTCATAGAACAAACACCAATAGT	28	35.71	60.9	>nCoV-2019_65_RIGHT_Nextera	GTCTCGTGGGCTCGGAGATGTGTATAAGAGACAGTGTCAGTCATAGAACAAACACCAATAGT	1.2
nCoV-2019_67_LEFT	GTTGTCCAACAATTACCTGAAACTTACT	28	35.71	60.43	>nCoV-2019_67_LEFT_Nextera	TCGTCGGCAGCGTCAGATGTGTATAAGAGACAGGTTGTCCAACAATTACCTGAAACTTACT	1.2
nCoV-2019_67_RIGHT	CAACCTTAGAAACTACAGATAAATCTTGGG	30	36.67	60.4	>nCoV-2019_67_RIGHT_Nextera	GTCTCGTGGGCTCGGAGATGTGTATAAGAGACAGCAACCTTAGAAACTACAGATAAATCTTGGG	1.2
nCoV-2019_69_LEFT	TGTCGCAAAATATACTCAACTGTGTCA	27	37.04	61.43	>nCoV-2019_69_LEFT_Nextera	TCGTCGGCAGCGTCAGATGTGTATAAGAGACAGTGTCGCAAAATATACTCAACTGTGTCA	1.2
nCoV-2019_69_RIGHT	TCTTTATAGCCACGGAACCTCCA	23	47.83	61.14	>nCoV-2019_69_RIGHT_Nextera	GTCTCGTGGGCTCGGAGATGTGTATAAGAGACAGTCTTTATAGCCACGGAACCTCCA	1.2
nCoV-2019_71_LEFT	ACAAATCCAATTCAGTTGTCTTCCTATTC	29	34.48	60.54	>nCoV-2019_71_LEFT_Nextera	TCGTCGGCAGCGTCAGATGTGTATAAGAGACAGACAAATCCAATTCAGTTGTCTTCCTATTC	1.2
nCoV-2019_71_RIGHT	TGGAAAAGAAAGGTAAGAACAAGTCCT	27	37.04	60.8	>nCoV-2019_71_RIGHT_Nextera	GTCTCGTGGGCTCGGAGATGTGTATAAGAGACAGTGGAAAAGAAAGGTAAGAACAAGTCCT	1.2
nCoV-2019_73_LEFT	CAATTTTGTAATGATCCATTTTTGGGTGT	29	31.03	60.29	>nCoV-2019_73_LEFT_Nextera	TCGTCGGCAGCGTCAGATGTGTATAAGAGACAGCAATTTTGTAATGATCCATTTTTGGGTGT	1.2
nCoV-2019_73_RIGHT	CACCAGCTGTCCAACCTGAAGA	22	54.55	62.45	>nCoV-2019_73_RIGHT_Nextera	GTCTCGTGGGCTCGGAGATGTGTATAAGAGACAGCACCAGCTGTCCAACCTGAAGA	1.2
nCoV-2019_75_LEFT	AGAGTCCAACCAACAGAATCTATTGT	26	38.46	60.24	>nCoV-2019_75_LEFT_Nextera	TCGTCGGCAGCGTCAGATGTGTATAAGAGACAGAGAGTCCAACCAACAGAATCTATTGT	1.2
nCoV-2019_75_RIGHT	ACCACCAACCTTAGAATCAAGATTGT	26	38.46	60.69	>nCoV-2019_75_RIGHT_Nextera	GTCTCGTGGGCTCGGAGATGTGTATAAGAGACAGACCACCAACCTTAGAATCAAGATTGT	1.2
nCoV-2019_79_LEFT	GTGGTGATTCAACTGAATGCAGC	23	47.83	60.92	>nCoV-2019_79_LEFT_Nextera	TCGTCGGCAGCGTCAGATGTGTATAAGAGACAGGTGGTGATTCAACTGAATGCAGC	1.2
nCoV-2019_79_RIGHT	CATTTCATCTGTGAGCAAAGGTGG	24	45.83	60.62	>nCoV-2019_79_RIGHT_Nextera	GTCTCGTGGGCTCGGAGATGTGTATAAGAGACAGCATTTCATCTGTGAGCAAAGGTGG	1.2
nCoV-2019_81_LEFT	GCACTTGGAAAACTTCAAGATGTGG	25	44	61.24	>nCoV-2019_81_LEFT_Nextera	TCGTCGGCAGCGTCAGATGTGTATAAGAGACAGGCACTTGGAAAACTTCAAGATGTGG	1.2
nCoV-2019_81_RIGHT	GTGAAGTTCTTTTCTTGTGCAGGG	24	45.83	60.73	>nCoV-2019_81_RIGHT_Nextera	GTCTCGTGGGCTCGGAGATGTGTATAAGAGACAGGTGAAGTTCTTTTCTTGTGCAGGG	1.2
nCoV-2019_83_LEFT	TCCTTTGCAACCTGAATTAGACTCA	25	40	60.46	>nCoV-2019_83_LEFT_Nextera	TCGTCGGCAGCGTCAGATGTGTATAAGAGACAGTCCTTTGCAACCTGAATTAGACTCA	1.2
nCoV-2019_83_RIGHT	TTTGACTCCTTTGAGCACTGGC	22	50	61.33	>nCoV-2019_83_RIGHT_Nextera	GTCTCGTGGGCTCGGAGATGTGTATAAGAGACAGTTTGACTCCTTTGAGCACTGGC	1.2
nCoV-2019_85_LEFT	ACTAGCACTCTCCAAGGGTGTT	22	50	61.03	>nCoV-2019_85_LEFT_Nextera	TCGTCGGCAGCGTCAGATGTGTATAAGAGACAGACTAGCACTCTCCAAGGGTGTT	1.2
nCoV-2019_85_RIGHT	ACACAGTCTTTTACTCCAGATTCCC	25	44	60.51	>nCoV-2019_85_RIGHT_Nextera	GTCTCGTGGGCTCGGAGATGTGTATAAGAGACAGACACAGTCTTTTACTCCAGATTCCC	1.2
nCoV-2019_87_LEFT	CGACTACTAGCGTGCCTTTGTA	22	50	60.16	>nCoV-2019_87_LEFT_Nextera	TCGTCGGCAGCGTCAGATGTGTATAAGAGACAGCGACTACTAGCGTGCCTTTGTA	1.2
nCoV-2019_87_RIGHT	ACTAGGTTCCATTGTTCAAGGAGC	24	45.83	60.81	>nCoV-2019_87_RIGHT_Nextera	GTCTCGTGGGCTCGGAGATGTGTATAAGAGACAGACTAGGTTCCATTGTTCAAGGAGC	1.2
nCoV-2019_91_LEFT	TCACTACCAAGAGTGTGTTAGAGGT	25	44	60.93	>nCoV-2019_91_LEFT_Nextera	TCGTCGGCAGCGTCAGATGTGTATAAGAGACAGTCACTACCAAGAGTGTGTTAGAGGT	1.2
nCoV-2019_91_RIGHT	TTCAAGTGAGAACCAAAAGATAATAAGCA	29	31.03	60.03	>nCoV-2019_91_RIGHT_Nextera	GTCTCGTGGGCTCGGAGATGTGTATAAGAGACAGTTCAAGTGAGAACCAAAAGATAATAAGCA	1.2
nCoV-2019_95_LEFT	TGAGGGAGCCTTGAATACACCA	22	50	61.1	>nCoV-2019_95_LEFT_Nextera	TCGTCGGCAGCGTCAGATGTGTATAAGAGACAGTGAGGGAGCCTTGAATACACCA	1.2
nCoV-2019_95_RIGHT	CAGTACGTTTTTGCCGAGGCTT	22	50	61.95	>nCoV-2019_95_RIGHT_Nextera	GTCTCGTGGGCTCGGAGATGTGTATAAGAGACAGCAGTACGTTTTTGCCGAGGCTT	1.2
nCoV-2019_2_LEFT	CTGTTTTACAGGTTCGCGACGT	22	50	61.67	>nCoV-2019_2_LEFT_Nextera	TCGTCGGCAGCGTCAGATGTGTATAAGAGACAGCTGTTTTACAGGTTCGCGACGT	2.1
nCoV-2019_2_RIGHT	TAAGGATCAGTGCCAAGCTCGT	22	50	61.74	>nCoV-2019_2_RIGHT_Nextera	GTCTCGTGGGCTCGGAGATGTGTATAAGAGACAGTAAGGATCAGTGCCAAGCTCGT	2.1
nCoV-2019_6_LEFT	GGTGTTGTTGGAGAAGGTTCCG	22	54.55	61.64	>nCoV-2019_6_LEFT_Nextera	TCGTCGGCAGCGTCAGATGTGTATAAGAGACAGGGTGTTGTTGGAGAAGGTTCCG	2.1
nCoV-2019_6_RIGHT	TAGCGGCCTTCTGTAAAACACG	22	50	61.18	>nCoV-2019_6_RIGHT_Nextera	GTCTCGTGGGCTCGGAGATGTGTATAAGAGACAGTAGCGGCCTTCTGTAAAACACG	2.1
nCoV-2019_14_LEFT	CATCCAGATTCTGCCACTCTTGT	23	47.83	60.62	>nCoV-2019_14_LEFT_Nextera	TCGTCGGCAGCGTCAGATGTGTATAAGAGACAGCATCCAGATTCTGCCACTCTTGT	2.1
nCoV-2019_14_LEFT_alt4	TGGCAATCTTCATCCAGATTCTGC	24	45.83	61.47	>nCoV-2019_14_LEFT_alt4_Nextera	TCGTCGGCAGCGTCAGATGTGTATAAGAGACAGTGGCAATCTTCATCCAGATTCTGC	2.1
nCoV-2019_14_RIGHT	AGTTTCCACACAGACAGGCATT	22	45.45	60.42	>nCoV-2019_14_RIGHT_Nextera	GTCTCGTGGGCTCGGAGATGTGTATAAGAGACAGAGTTTCCACACAGACAGGCATT	2.1
nCoV-2019_14_RIGHT_alt2	TGCGTGTTTCTTCTGCATGTGC	22	50	62.76	>nCoV-2019_14_RIGHT_alt2_Nextera	GTCTCGTGGGCTCGGAGATGTGTATAAGAGACAGTGCGTGTTTCTTCTGCATGTGC	2.1
nCoV-2019_16_LEFT	AATTTGGAAGAAGCTGCTCGGT	22	45.45	60.82	>nCoV-2019_16_LEFT_Nextera	TCGTCGGCAGCGTCAGATGTGTATAAGAGACAGAATTTGGAAGAAGCTGCTCGGT	2.1
nCoV-2019_16_RIGHT	CACAACTTGCGTGTGGAGGTTA	22	50	61.32	>nCoV-2019_16_RIGHT_Nextera	GTCTCGTGGGCTCGGAGATGTGTATAAGAGACAGCACAACTTGCGTGTGGAGGTTA	2.1
nCoV-2019_18_LEFT	TGGAAATACCCACAAGTTAATGGTTTAAC	29	34.48	60.69	>nCoV-2019_18_LEFT_Nextera	TCGTCGGCAGCGTCAGATGTGTATAAGAGACAGTGGAAATACCCACAAGTTAATGGTTTAAC	2.1
nCoV-2019_18_LEFT_alt2	ACTTCTATTAAATGGGCAGATAACAACTGT	30	33.33	61.38	>nCoV-2019_18_LEFT_alt2_Nextera	TCGTCGGCAGCGTCAGATGTGTATAAGAGACAGACTTCTATTAAATGGGCAGATAACAACTGT	2.1
nCoV-2019_18_RIGHT	AGCTTGTTTACCACACGTACAAGG	24	45.83	61.51	>nCoV-2019_18_RIGHT_Nextera	GTCTCGTGGGCTCGGAGATGTGTATAAGAGACAGAGCTTGTTTACCACACGTACAAGG	2.1
nCoV-2019_18_RIGHT_alt1	GCTTGTTTACCACACGTACAAGG	23	47.83	60.3	>nCoV-2019_18_RIGHT_alt1_Nextera	GTCTCGTGGGCTCGGAGATGTGTATAAGAGACAGGCTTGTTTACCACACGTACAAGG	2.1
nCoV-2019_32_LEFT	TGGTGAATACAGTCATGTAGTTGCC	25	44	61.09	>nCoV-2019_32_LEFT_Nextera	TCGTCGGCAGCGTCAGATGTGTATAAGAGACAGTGGTGAATACAGTCATGTAGTTGCC	2.1
nCoV-2019_32_RIGHT	AGCACATCACTACGCAACTTTAGA	24	41.67	60.56	>nCoV-2019_32_RIGHT_Nextera	GTCTCGTGGGCTCGGAGATGTGTATAAGAGACAGAGCACATCACTACGCAACTTTAGA	2.1
nCoV-2019_34_LEFT	TCCCATCTGGTAAAGTTGAGGGT	23	47.83	61.02	>nCoV-2019_34_LEFT_Nextera	TCGTCGGCAGCGTCAGATGTGTATAAGAGACAGTCCCATCTGGTAAAGTTGAGGGT	2.1
nCoV-2019_34_RIGHT	AGTGAAATTGGGCCTCATAGCA	22	45.45	60.03	>nCoV-2019_34_RIGHT_Nextera	GTCTCGTGGGCTCGGAGATGTGTATAAGAGACAGAGTGAAATTGGGCCTCATAGCA	2.1
nCoV-2019_40_LEFT	TGCACATCAGTAGTCTTACTCTCAGT	26	42.31	61.25	>nCoV-2019_40_LEFT_Nextera	TCGTCGGCAGCGTCAGATGTGTATAAGAGACAGTGCACATCAGTAGTCTTACTCTCAGT	2.1
nCoV-2019_40_RIGHT	CATGGCTGCATCACGGTCAAAT	22	50	62.09	>nCoV-2019_40_RIGHT_Nextera	GTCTCGTGGGCTCGGAGATGTGTATAAGAGACAGCATGGCTGCATCACGGTCAAAT	2.1
nCoV-2019_42_LEFT	TGCAAGAGATGGTTGTGTTCCC	22	50	61.08	>nCoV-2019_42_LEFT_Nextera	TCGTCGGCAGCGTCAGATGTGTATAAGAGACAGTGCAAGAGATGGTTGTGTTCCC	2.1
nCoV-2019_42_RIGHT	CCTACCTCCCTTTGTTGTGTTGT	23	47.83	60.69	>nCoV-2019_42_RIGHT_Nextera	GTCTCGTGGGCTCGGAGATGTGTATAAGAGACAGCCTACCTCCCTTTGTTGTGTTGT	2.1
nCoV-2019_44_LEFT_alt3	CCACAGTACGTCTACAAGCTGG	22	54.55	60.67	>nCoV-2019_44_LEFT_alt3_Nextera	TCGTCGGCAGCGTCAGATGTGTATAAGAGACAGCCACAGTACGTCTACAAGCTGG	2.1
nCoV-2019_44_RIGHT_alt0	CGCAGACGGTACAGACTGTGTT	22	54.55	62.77	>nCoV-2019_44_RIGHT_alt0_Nextera	GTCTCGTGGGCTCGGAGATGTGTATAAGAGACAGCGCAGACGGTACAGACTGTGTT	2.1
nCoV-2019_46_LEFT_alt1	CGCTTCCAAGAAAAGGACGAAGA	23	47.83	61.35	>nCoV-2019_46_LEFT_alt1_Nextera	TCGTCGGCAGCGTCAGATGTGTATAAGAGACAGCGCTTCCAAGAAAAGGACGAAGA	2.1
nCoV-2019_46_RIGHT_alt2	CACGTTCACCTAAGTTGGCGTAT	23	47.83	61.17	>nCoV-2019_46_RIGHT_alt2_Nextera	GTCTCGTGGGCTCGGAGATGTGTATAAGAGACAGCACGTTCACCTAAGTTGGCGTAT	2.1
nCoV-2019_48_LEFT	TGTTGACACTGACTTAACAAAGCCT	25	40	61.09	>nCoV-2019_48_LEFT_Nextera	TCGTCGGCAGCGTCAGATGTGTATAAGAGACAGTGTTGACACTGACTTAACAAAGCCT	2.1
nCoV-2019_48_RIGHT	TAGATTACCAGAAGCAGCGTGC	22	50	60.74	>nCoV-2019_48_RIGHT_Nextera	GTCTCGTGGGCTCGGAGATGTGTATAAGAGACAGTAGATTACCAGAAGCAGCGTGC	2.1
nCoV-2019_52_LEFT	CATCAGGAGATGCCACAACTGC	22	54.55	61.83	>nCoV-2019_52_LEFT_Nextera	TCGTCGGCAGCGTCAGATGTGTATAAGAGACAGCATCAGGAGATGCCACAACTGC	2.1
nCoV-2019_52_RIGHT	GTTGAGAGCAAAATTCATGAGGTCC	25	44	60.62	>nCoV-2019_52_RIGHT_Nextera	GTCTCGTGGGCTCGGAGATGTGTATAAGAGACAGGTTGAGAGCAAAATTCATGAGGTCC	2.1
nCoV-2019_56_LEFT	ACCTAGACCACCACTTAACCGA	22	50	60.49	>nCoV-2019_56_LEFT_Nextera	TCGTCGGCAGCGTCAGATGTGTATAAGAGACAGACCTAGACCACCACTTAACCGA	2.1
nCoV-2019_56_RIGHT	ACACTATGCGAGCAGAAGGGTA	22	50	61.21	>nCoV-2019_56_RIGHT_Nextera	GTCTCGTGGGCTCGGAGATGTGTATAAGAGACAGACACTATGCGAGCAGAAGGGTA	2.1
nCoV-2019_58_LEFT	TGATTTGAGTGTTGTCAATGCCAGA	25	40	61.44	>nCoV-2019_58_LEFT_Nextera	TCGTCGGCAGCGTCAGATGTGTATAAGAGACAGTGATTTGAGTGTTGTCAATGCCAGA	2.1
nCoV-2019_58_RIGHT	CTTTTCTCCAAGCAGGGTTACGT	23	47.83	61.06	>nCoV-2019_58_RIGHT_Nextera	GTCTCGTGGGCTCGGAGATGTGTATAAGAGACAGCTTTTCTCCAAGCAGGGTTACGT	2.1
nCoV-2019_60_LEFT	TGATAGAGACCTTTATGACAAGTTGCA	27	37.04	60.53	>nCoV-2019_60_LEFT_Nextera	TCGTCGGCAGCGTCAGATGTGTATAAGAGACAGTGATAGAGACCTTTATGACAAGTTGCA	2.1
nCoV-2019_60_RIGHT	GGTACCAACAGCTTCTCTAGTAGC	24	50	60.44	>nCoV-2019_60_RIGHT_Nextera	GTCTCGTGGGCTCGGAGATGTGTATAAGAGACAGGGTACCAACAGCTTCTCTAGTAGC	2.1
nCoV-2019_62_LEFT	GGCACATGGCTTTGAGTTGACA	22	50	61.91	>nCoV-2019_62_LEFT_Nextera	TCGTCGGCAGCGTCAGATGTGTATAAGAGACAGGGCACATGGCTTTGAGTTGACA	2.1
nCoV-2019_62_RIGHT	GTTGAACCTTTCTACAAGCCGC	22	50	60.35	>nCoV-2019_62_RIGHT_Nextera	GTCTCGTGGGCTCGGAGATGTGTATAAGAGACAGGTTGAACCTTTCTACAAGCCGC	2.1
nCoV-2019_68_LEFT	ACAGGTTCATCTAAGTGTGTGTGT	24	41.67	60.14	>nCoV-2019_68_LEFT_Nextera	TCGTCGGCAGCGTCAGATGTGTATAAGAGACAGACAGGTTCATCTAAGTGTGTGTGT	2.1
nCoV-2019_68_RIGHT	CTCCTTTATCAGAACCAGCACCA	23	47.83	60.31	>nCoV-2019_68_RIGHT_Nextera	GTCTCGTGGGCTCGGAGATGTGTATAAGAGACAGCTCCTTTATCAGAACCAGCACCA	2.1
nCoV-2019_78_LEFT	CAACTTACTCCTACTTGGCGTGT	23	47.83	60.55	>nCoV-2019_78_LEFT_Nextera	TCGTCGGCAGCGTCAGATGTGTATAAGAGACAGCAACTTACTCCTACTTGGCGTGT	2.1
nCoV-2019_78_RIGHT	TGTGTACAAAAACTGCCATATTGCA	25	36	60.22	>nCoV-2019_78_RIGHT_Nextera	GTCTCGTGGGCTCGGAGATGTGTATAAGAGACAGTGTGTACAAAAACTGCCATATTGCA	2.1
nCoV-2019_86_LEFT	TCAGGTGATGGCACAACAAGTC	22	50	61.07	>nCoV-2019_86_LEFT_Nextera	TCGTCGGCAGCGTCAGATGTGTATAAGAGACAGTCAGGTGATGGCACAACAAGTC	2.1
nCoV-2019_86_RIGHT	ACGAAAGCAAGAAAAAGAAGTACGC	25	40	61.01	>nCoV-2019_86_RIGHT_Nextera	GTCTCGTGGGCTCGGAGATGTGTATAAGAGACAGACGAAAGCAAGAAAAAGAAGTACGC	2.1
nCoV-2019_90_LEFT	ACACAGACCATTCCAGTAGCAGT	23	47.83	61.58	>nCoV-2019_90_LEFT_Nextera	TCGTCGGCAGCGTCAGATGTGTATAAGAGACAGACACAGACCATTCCAGTAGCAGT	2.1
nCoV-2019_90_RIGHT	TGAAATGGTGAATTGCCCTCGT	22	45.45	60.82	>nCoV-2019_90_RIGHT_Nextera	GTCTCGTGGGCTCGGAGATGTGTATAAGAGACAGTGAAATGGTGAATTGCCCTCGT	2.1
nCoV-2019_94_LEFT	GGCCCCAAGGTTTACCCAATAA	22	50	60.56	>nCoV-2019_94_LEFT_Nextera	TCGTCGGCAGCGTCAGATGTGTATAAGAGACAGGGCCCCAAGGTTTACCCAATAA	2.1
nCoV-2019_94_RIGHT	TTTGGCAATGTTGTTCCTTGAGG	23	43.48	60.18	>nCoV-2019_94_RIGHT_Nextera	GTCTCGTGGGCTCGGAGATGTGTATAAGAGACAGTTTGGCAATGTTGTTCCTTGAGG	2.1
nCoV-2019_96_LEFT	GCCAACAACAACAAGGCCAAAC	22	50	61.82	>nCoV-2019_96_LEFT_Nextera	TCGTCGGCAGCGTCAGATGTGTATAAGAGACAGGCCAACAACAACAAGGCCAAAC	2.1
nCoV-2019_96_RIGHT	TAGGCTCTGTTGGTGGGAATGT	22	50	61.36	>nCoV-2019_96_RIGHT_Nextera	GTCTCGTGGGCTCGGAGATGTGTATAAGAGACAGTAGGCTCTGTTGGTGGGAATGT	2.1
nCoV-2019_98_LEFT	AACAATTGCAACAATCCATGAGCA	24	37.5	60.5	>nCoV-2019_98_LEFT_Nextera	TCGTCGGCAGCGTCAGATGTGTATAAGAGACAGAACAATTGCAACAATCCATGAGCA	2.1
nCoV-2019_98_RIGHT	TTCTCCTAAGAAGCTATTAAAATCACATGG	30	33.33	60.01	>nCoV-2019_98_RIGHT_Nextera	GTCTCGTGGGCTCGGAGATGTGTATAAGAGACAGTTCTCCTAAGAAGCTATTAAAATCACATGG	2.1
nCoV-2019_4_LEFT	GGTGTATACTGCTGCCGTGAAC	22	54.55	61.56	>nCoV-2019_4_LEFT_Nextera	TCGTCGGCAGCGTCAGATGTGTATAAGAGACAGGGTGTATACTGCTGCCGTGAAC	2.2
nCoV-2019_4_RIGHT	CACAAGTAGTGGCACCTTCTTTAGT	25	44	60.97	>nCoV-2019_4_RIGHT_Nextera	GTCTCGTGGGCTCGGAGATGTGTATAAGAGACAGCACAAGTAGTGGCACCTTCTTTAGT	2.2
nCoV-2019_8_LEFT	AGAGTTTCTTAGAGACGGTTGGGA	24	45.83	61	>nCoV-2019_8_LEFT_Nextera	TCGTCGGCAGCGTCAGATGTGTATAAGAGACAGAGAGTTTCTTAGAGACGGTTGGGA	2.2
nCoV-2019_8_RIGHT	GCTTCAACAGCTTCACTAGTAGGT	24	45.83	60.56	>nCoV-2019_8_RIGHT_Nextera	GTCTCGTGGGCTCGGAGATGTGTATAAGAGACAGGCTTCAACAGCTTCACTAGTAGGT	2.2
nCoV-2019_10_LEFT	TGAGAAGTGCTCTGCCTATACAGT	24	45.83	61.12	>nCoV-2019_10_LEFT_Nextera	TCGTCGGCAGCGTCAGATGTGTATAAGAGACAGTGAGAAGTGCTCTGCCTATACAGT	2.2
nCoV-2019_10_RIGHT	TCATCTAACCAATCTTCTTCTTGCTCT	27	37.04	60.31	>nCoV-2019_10_RIGHT_Nextera	GTCTCGTGGGCTCGGAGATGTGTATAAGAGACAGTCATCTAACCAATCTTCTTCTTGCTCT	2.2
nCoV-2019_12_LEFT	AAACATGGAGGAGGTGTTGCAG	22	50	61.08	>nCoV-2019_12_LEFT_Nextera	TCGTCGGCAGCGTCAGATGTGTATAAGAGACAGAAACATGGAGGAGGTGTTGCAG	2.2
nCoV-2019_12_RIGHT	TTCACTCTTCATTTCCAAAAAGCTTGA	27	33.33	60.36	>nCoV-2019_12_RIGHT_Nextera	GTCTCGTGGGCTCGGAGATGTGTATAAGAGACAGTTCACTCTTCATTTCCAAAAAGCTTGA	2.2
nCoV-2019_20_LEFT	ACAAAGAAAACAGTTACACAACAACCA	27	33.33	60.68	>nCoV-2019_20_LEFT_Nextera	TCGTCGGCAGCGTCAGATGTGTATAAGAGACAGACAAAGAAAACAGTTACACAACAACCA	2.2
nCoV-2019_20_RIGHT	ACGTGGCTTTATTAGTTGCATTGTT	25	36	60.28	>nCoV-2019_20_RIGHT_Nextera	GTCTCGTGGGCTCGGAGATGTGTATAAGAGACAGACGTGGCTTTATTAGTTGCATTGTT	2.2
nCoV-2019_22_LEFT	ACTACCGAAGTTGTAGGAGACATTATACT	29	37.93	61.25	>nCoV-2019_22_LEFT_Nextera	TCGTCGGCAGCGTCAGATGTGTATAAGAGACAGACTACCGAAGTTGTAGGAGACATTATACT	2.2
nCoV-2019_22_RIGHT	ACAGTATTCTTTGCTATAGTAGTCGGC	27	40.74	60.73	>nCoV-2019_22_RIGHT_Nextera	GTCTCGTGGGCTCGGAGATGTGTATAAGAGACAGACAGTATTCTTTGCTATAGTAGTCGGC	2.2
nCoV-2019_24_LEFT	AGGCATGCCTTCTTACTGTACTG	23	47.83	60.37	>nCoV-2019_24_LEFT_Nextera	TCGTCGGCAGCGTCAGATGTGTATAAGAGACAGAGGCATGCCTTCTTACTGTACTG	2.2
nCoV-2019_24_RIGHT	ACATTCTAACCATAGCTGAAATCGGG	26	42.31	61.19	>nCoV-2019_24_RIGHT_Nextera	GTCTCGTGGGCTCGGAGATGTGTATAAGAGACAGACATTCTAACCATAGCTGAAATCGGG	2.2
nCoV-2019_26_LEFT	TTGTGATACATTCTGTGCTGGTAGT	25	40	60.28	>nCoV-2019_26_LEFT_Nextera	TCGTCGGCAGCGTCAGATGTGTATAAGAGACAGTTGTGATACATTCTGTGCTGGTAGT	2.2
nCoV-2019_26_RIGHT	TCCGCACTATCACCAACATCAG	22	50	60.42	>nCoV-2019_26_RIGHT_Nextera	GTCTCGTGGGCTCGGAGATGTGTATAAGAGACAGTCCGCACTATCACCAACATCAG	2.2
nCoV-2019_28_LEFT	ACATAGAAGTTACTGGCGATAGTTGT	26	38.46	60.13	>nCoV-2019_28_LEFT_Nextera	TCGTCGGCAGCGTCAGATGTGTATAAGAGACAGACATAGAAGTTACTGGCGATAGTTGT	2.2
nCoV-2019_28_RIGHT	TGTTTAGACATGACATGAACAGGTGT	26	38.46	60.91	>nCoV-2019_28_RIGHT_Nextera	GTCTCGTGGGCTCGGAGATGTGTATAAGAGACAGTGTTTAGACATGACATGAACAGGTGT	2.2
nCoV-2019_30_LEFT	GCACAACTAATGGTGACTTTTTGCA	25	40	61.19	>nCoV-2019_30_LEFT_Nextera	TCGTCGGCAGCGTCAGATGTGTATAAGAGACAGGCACAACTAATGGTGACTTTTTGCA	2.2
nCoV-2019_30_RIGHT	ACCACTAGTAGATACACAAACACCAG	26	42.31	60.3	>nCoV-2019_30_RIGHT_Nextera	GTCTCGTGGGCTCGGAGATGTGTATAAGAGACAGACCACTAGTAGATACACAAACACCAG	2.2
nCoV-2019_36_LEFT	TTAGCTTGGTTGTACGCTGCTG	22	50	61.44	>nCoV-2019_36_LEFT_Nextera	TCGTCGGCAGCGTCAGATGTGTATAAGAGACAGTTAGCTTGGTTGTACGCTGCTG	2.2
nCoV-2019_36_RIGHT	GAACAAAGACCATTGAGTACTCTGGA	26	42.31	60.74	>nCoV-2019_36_RIGHT_Nextera	GTCTCGTGGGCTCGGAGATGTGTATAAGAGACAGGAACAAAGACCATTGAGTACTCTGGA	2.2
nCoV-2019_38_LEFT	ACTGTGTTATGTATGCATCAGCTGT	25	40	60.86	>nCoV-2019_38_LEFT_Nextera	TCGTCGGCAGCGTCAGATGTGTATAAGAGACAGACTGTGTTATGTATGCATCAGCTGT	2.2
nCoV-2019_38_RIGHT	CACCAAGAGTCAGTCTAAAGTAGCG	25	48	61.13	>nCoV-2019_38_RIGHT_Nextera	GTCTCGTGGGCTCGGAGATGTGTATAAGAGACAGCACCAAGAGTCAGTCTAAAGTAGCG	2.2
nCoV-2019_50_LEFT	GTTGATAAGTACTTTGATTGTTACGATGGT	30	33.33	60.59	>nCoV-2019_50_LEFT_Nextera	TCGTCGGCAGCGTCAGATGTGTATAAGAGACAGGTTGATAAGTACTTTGATTGTTACGATGGT	2.2
nCoV-2019_50_RIGHT	TAACATGTTGTGCCAACCACCA	22	45.45	60.95	>nCoV-2019_50_RIGHT_Nextera	GTCTCGTGGGCTCGGAGATGTGTATAAGAGACAGTAACATGTTGTGCCAACCACCA	2.2
nCoV-2019_54_LEFT	TGAGTTAACAGGACACATGTTAGACA	26	38.46	60.18	>nCoV-2019_54_LEFT_Nextera	TCGTCGGCAGCGTCAGATGTGTATAAGAGACAGTGAGTTAACAGGACACATGTTAGACA	2.2
nCoV-2019_54_RIGHT	AACCAAAAACTTGTCCATTAGCACA	25	36	60.11	>nCoV-2019_54_RIGHT_Nextera	GTCTCGTGGGCTCGGAGATGTGTATAAGAGACAGAACCAAAAACTTGTCCATTAGCACA	2.2
nCoV-2019_64_LEFT	TCGATAGATATCCTGCTAATTCCATTGT	28	35.71	60.11	>nCoV-2019_64_LEFT_Nextera	TCGTCGGCAGCGTCAGATGTGTATAAGAGACAGTCGATAGATATCCTGCTAATTCCATTGT	2.2
nCoV-2019_64_RIGHT	AGTCTTGTAAAAGTGTTCCAGAGGT	25	40	60.1	>nCoV-2019_64_RIGHT_Nextera	GTCTCGTGGGCTCGGAGATGTGTATAAGAGACAGAGTCTTGTAAAAGTGTTCCAGAGGT	2.2
nCoV-2019_66_LEFT	GGGTGTGGACATTGCTGCTAAT	22	50	61.21	>nCoV-2019_66_LEFT_Nextera	TCGTCGGCAGCGTCAGATGTGTATAAGAGACAGGGGTGTGGACATTGCTGCTAAT	2.2
nCoV-2019_66_RIGHT	TCAATTTCCATTTGACTCCTGGGT	24	41.67	60.45	>nCoV-2019_66_RIGHT_Nextera	GTCTCGTGGGCTCGGAGATGTGTATAAGAGACAGTCAATTTCCATTTGACTCCTGGGT	2.2
nCoV-2019_70_LEFT	ACAAAAGAAAATGACTCTAAAGAGGGTTT	29	31.03	60.13	>nCoV-2019_70_LEFT_Nextera	TCGTCGGCAGCGTCAGATGTGTATAAGAGACAGACAAAAGAAAATGACTCTAAAGAGGGTTT	2.2
nCoV-2019_70_RIGHT	TGACCTTCTTTTAAAGACATAACAGCAG	28	35.71	60.27	>nCoV-2019_70_RIGHT_Nextera	GTCTCGTGGGCTCGGAGATGTGTATAAGAGACAGTGACCTTCTTTTAAAGACATAACAGCAG	2.2
nCoV-2019_72_LEFT	ACACGTGGTGTTTATTACCCTGAC	24	45.83	61.04	>nCoV-2019_72_LEFT_Nextera	TCGTCGGCAGCGTCAGATGTGTATAAGAGACAGACACGTGGTGTTTATTACCCTGAC	2.2
nCoV-2019_72_RIGHT	ACTCTGAACTCACTTTCCATCCAAC	25	44	60.97	>nCoV-2019_72_RIGHT_Nextera	GTCTCGTGGGCTCGGAGATGTGTATAAGAGACAGACTCTGAACTCACTTTCCATCCAAC	2.2
nCoV-2019_74_LEFT	ACATCACTAGGTTTCAAACTTTACTTGC	28	35.71	60.68	>nCoV-2019_74_LEFT_Nextera	TCGTCGGCAGCGTCAGATGTGTATAAGAGACAGACATCACTAGGTTTCAAACTTTACTTGC	2.2
nCoV-2019_74_RIGHT	GCAACACAGTTGCTGATTCTCTTC	24	45.83	60.85	>nCoV-2019_74_RIGHT_Nextera	GTCTCGTGGGCTCGGAGATGTGTATAAGAGACAGGCAACACAGTTGCTGATTCTCTTC	2.2
nCoV-2019_76_LEFT	AGGGCAAACTGGAAAGATTGCT	22	45.45	60.76	>nCoV-2019_76_LEFT_Nextera	TCGTCGGCAGCGTCAGATGTGTATAAGAGACAGAGGGCAAACTGGAAAGATTGCT	2.2
nCoV-2019_76_LEFT_alt3	GGGCAAACTGGAAAGATTGCTGA	23	47.83	61.87	>nCoV-2019_76_LEFT_alt3_Nextera	TCGTCGGCAGCGTCAGATGTGTATAAGAGACAGGGGCAAACTGGAAAGATTGCTGA	2.2
nCoV-2019_76_RIGHT	ACACCTGTGCCTGTTAAACCAT	22	45.45	60.42	>nCoV-2019_76_RIGHT_Nextera	GTCTCGTGGGCTCGGAGATGTGTATAAGAGACAGACACCTGTGCCTGTTAAACCAT	2.2
nCoV-2019_76_RIGHT_alt0	ACCTGTGCCTGTTAAACCATTGA	23	43.48	60.69	>nCoV-2019_76_RIGHT_alt0_Nextera	GTCTCGTGGGCTCGGAGATGTGTATAAGAGACAGACCTGTGCCTGTTAAACCATTGA	2.2
nCoV-2019_80_LEFT	TTGCCTTGGTGATATTGCTGCT	22	45.45	60.89	>nCoV-2019_80_LEFT_Nextera	TCGTCGGCAGCGTCAGATGTGTATAAGAGACAGTTGCCTTGGTGATATTGCTGCT	2.2
nCoV-2019_80_RIGHT	TGGAGCTAAGTTGTTTAACAAGCG	24	41.67	60.02	>nCoV-2019_80_RIGHT_Nextera	GTCTCGTGGGCTCGGAGATGTGTATAAGAGACAGTGGAGCTAAGTTGTTTAACAAGCG	2.2
nCoV-2019_82_LEFT	GGGCTATCATCTTATGTCCTTCCCT	25	48	61.52	>nCoV-2019_82_LEFT_Nextera	TCGTCGGCAGCGTCAGATGTGTATAAGAGACAGGGGCTATCATCTTATGTCCTTCCCT	2.2
nCoV-2019_82_RIGHT	TGCCAGAGATGTCACCTAAATCAA	24	41.67	60.02	>nCoV-2019_82_RIGHT_Nextera	GTCTCGTGGGCTCGGAGATGTGTATAAGAGACAGTGCCAGAGATGTCACCTAAATCAA	2.2
nCoV-2019_84_LEFT	TGCTGTAGTTGTCTCAAGGGCT	22	50	61.61	>nCoV-2019_84_LEFT_Nextera	TCGTCGGCAGCGTCAGATGTGTATAAGAGACAGTGCTGTAGTTGTCTCAAGGGCT	2.2
nCoV-2019_84_RIGHT	AGGTGTGAGTAAACTGTTACAAACAAC	27	37.04	60.36	>nCoV-2019_84_RIGHT_Nextera	GTCTCGTGGGCTCGGAGATGTGTATAAGAGACAGAGGTGTGAGTAAACTGTTACAAACAAC	2.2
nCoV-2019_88_LEFT	CCATGGCAGATTCCAACGGTAC	22	54.55	61.58	>nCoV-2019_88_LEFT_Nextera	TCGTCGGCAGCGTCAGATGTGTATAAGAGACAGCCATGGCAGATTCCAACGGTAC	2.2
nCoV-2019_88_RIGHT	TGGTCAGAATAGTGCCATGGAGT	23	47.83	61.4	>nCoV-2019_88_RIGHT_Nextera	GTCTCGTGGGCTCGGAGATGTGTATAAGAGACAGTGGTCAGAATAGTGCCATGGAGT	2.2
nCoV-2019_92_LEFT	TTTGTGCTTTTTAGCCTTTCTGCT	24	37.5	60.14	>nCoV-2019_92_LEFT_Nextera	TCGTCGGCAGCGTCAGATGTGTATAAGAGACAGTTTGTGCTTTTTAGCCTTTCTGCT	2.2
nCoV-2019_92_RIGHT	AGGTTCCTGGCAATTAATTGTAAAAGG	27	37.04	60.53	>nCoV-2019_92_RIGHT_Nextera	GTCTCGTGGGCTCGGAGATGTGTATAAGAGACAGAGGTTCCTGGCAATTAATTGTAAAAGG	2.2
